# A role for fibroblast and mural cell subsets in a nerve ligation model of neuropathic pain

**DOI:** 10.1101/2024.12.11.627455

**Authors:** Sara Villa-Hernandez, Julia Vlachaki Walker, Zoe Hore, Laura Fedele, Irene Zebochin, Yuening Li, Harvey Davis, Takashi Kanda, Fumitaka Shimizu, Leonie S. Taams, Franziska Denk

## Abstract

Neuropathic pain is a particularly intractable type of chronic pain that can result from physical nerve damage due to surgery or entrapment. Here, we present data which suggest that a particular subclass of fibroblast and mural cells may be implicated in the sensory neuron dysfunction that is characteristic of this pain state.

In a mouse model of traumatic painful neuropathy, we used cell sorting, nerve tissue clearing and RNA sequencing to study mesenchymal lineage cells. With cell sorting (n = 4 mouse nerves) and tissue clearing (n = 5), we show that fibroblasts and mural cells positive for the platelet-derived growth factor receptor beta (*Pdgfrb*) gene are increased in number for at least two months post-nerve damage. Moreover, single cell RNA sequencing data (n = 4) from our own lab and those of three other laboratories reveal that Pdgfrb+ cells express high levels of known and putative pro-algesic mediators. Bulk sequencing of sorted Pdgfrb+ fibroblasts (n = 10) and Pdgfrb+/Cd146+ mural cells (n = 11) further indicate that many of these mediators are upregulated in neuropathy.

We go on to demonstrate that a human nerve pericyte line releases a selection of these pro-algesic mediators at protein level. Moreover, conditioned media from stimulated human pericytes induces intra-cellular changes in human induced pluripotent stem cell derived sensory neurons (n = 5 independent differentiations); these changes (phosphorylation of the transcription factor signal transducer and activator of transcription 3, STAT3) have been previously linked to sensory neuron activation.

In summary, our data indicate that mesenchymal cell abnormalities should be considered when developing novel strategies to tackle neuropathic pain.

**Graphical abstract:** 
