## Supplementary Table 2 for "A role for fibroblast and mural cell subsets in a nerve ligation model of neuropathic pain"

### Sheet: SORT single cell seq
Batch	Animal ID	sample ID	Timepoint	Sex	DOB	Total cells/events sorted
1	M00248368	SHAM 1	2 months	M	2020-11-30	636
1	M00248369	SHAM 2	2 months	M	2020-11-30	201
1	M00248370	PSNL 1	2 months	M	2020-11-30	6079
1	M00248371	PSNL 2	2 months	M	2020-11-30	2091
1	M00248372	PSNL 3	2 months	F	2020-11-30	557
1	M00248373	PSNL 4	2 months	F	2020-11-30	2020
1	M00248374	SHAM 3	2 months	F	2020-11-30	287
1	M00248375	SHAM 4	2 months	F	2020-11-30	259
2	M00267825	SHAM 1	2 months	M	2021-01-25	10476
2	M00267826	SHAM 2	2 months	M	2021-01-25
2	M00267827	PSNL 4	2 months	M	2021-01-25	5628
2	M00267828	PSNL 3	2 months	M	2021-01-25
2	M00267829	SHAM 4	2 months	F	2021-01-25	2350
2	M00267830	SHAM 3	2 months	F	2021-01-25
2	M00267831	PSNL 2	2 months	F	2021-01-25	5709
2	M00267832	PSNL 1	2 months	F	2021-01-25
2	M00286336	PSNL 2	5 days	M	2021-04-16	2585
2	M00286337	PSNL 3	5 days	M	2021-04-16
2	M00286338	SHAM 4	5 days	M	2021-04-16	2461
2	M00286339	SHAM 1	5 days	M	2021-04-16
2	M00286345	PSNL 2	5 days	F	2021-04-16	3980
2	M00286346	PSNL 4	5 days	F	2021-04-16
2	M00286347	SHAM 3	5 days	F	2021-04-16	449
2	M00286348	SHAM 1	5 days	F	2021-04-16

### Sheet: SORT BULK SEQ day 4-6
Batch	Animal ID	Timepoint	Sex	DOB	Total events sorted	Processing ID	Population sorted	Sample	Library_Flowcell_Lane	QC passed?
1	PGOA14.1b	6d	M	2023-04-11	50	1	Pdgfrb	IPSI_1_F	EKDN230048356-1A_H2H7TDSX7_L3	Y
1	PGOA14.1b	6d	M	2023-04-11	50	3	Pdgfrb	CONTRA_1_F	EKDN230048358-1A_H2H7TDSX7_L3	Y
1	PGOA14.1b	6d	M	2023-04-11	50	2	Cd146/Pdgfrb	IPSI_1_P	moderately degraded-Not sequenced	N
1	PGOA14.1b	6d	M	2023-04-11	1	4	Cd146/Pdgfrb	CONTRA_1_P	EKDN230048359-1A_H2H7TDSX7_L3	Y
1	PGOA14.12c	6d	M	2023-04-11	50	5	Pdgfrb	IPSI_2_F	EKDN230048360-1A_H2H7TDSX7_L4	Y
1	PGOA14.12c	6d	M	2023-04-11	50	6	Cd146/Pdgfrb	IPSI_2_P	EKDN230048361-1A_H2H7TDSX7_L4	Y
1	PGOA14.12c	6d	M	2023-04-11	50	7	Pdgfrb	CONTRA_2_F	EKDN230048362-1A_H2H7TDSX7_L4	Y
1	PGOA14.12c	6d	M	2023-04-11	3	8	Cd146/Pdgfrb	CONTRA_2_P	EKDN230048363-1A_H2H7TDSX7_L4	Y
1	PGOA14.1b	6d	M	2023-04-11	100	9		IPSI	Not sequenced-backup samples	Y
1	PGOA14.1b	6d	M	2023-04-11	100	10		CONTRA	Not sequenced-backup samples	Y
2	PGOA9.2a	6d	F	2023-03-25	50	11	Pdgfrb	IPSI_3_F	EKDN230048364-1A_H2H7TDSX7_L4	Y
2	PGOA9.2a	6d	F	2023-03-25	50	12	Cd146/Pdgfrb	IPSI_3_P	EKDN230048365-1A_H2H7TDSX7_L4	Y
2	PGOA9.2a	6d	F	2023-03-25	50	13	Pdgfrb	CONTRA_3_F	EKDN230048366-1A_H2H7TDSX7_L4	Y
2	PGOA9.2a	6d	F	2023-03-25	2	14	Cd146/Pdgfrb	CONTRA_3_P	EKDN230048367-1A_H2H7TDSX7_L4	Y
2	PGOA14.2h (NOT TdTom +/nothing sorted)									-
2	PGOA14.2g	6d	F	2023-04-11	50	15	Pdgfrb	IPSI_4_F	EKDN230048368-1A_H2H7TDSX7_L4	Y
2	PGOA14.2g	6d	F	2023-04-11	50	16	Cd146/Pdgfrb	IPSI_4_P	EKDN230048369-1A_H2H7TDSX7_L4	Y
2	PGOA14.2g	6d	F	2023-04-11	50	17	Pdgfrb	CONTRA_4_F	EKDN230048370-1A_H2H7TDSX7_L4	Y
2	PGOA14.2g	6d	F	2023-04-11	50	18	Cd146/Pdgfrb	CONTRA_4_P	EKDN230048371-1A_H2H7TDSX7_L4	Y
2	PGOA14.2j	6d	F	2023-04-11	50	19	Pdgfrb	IPSI_5_F	EKDN230048372-1A_H2H7TDSX7_L4	Y
2	PGOA14.2j	6d	F	2023-04-11	18	20	Cd146/Pdgfrb	IPSI_5_P	EKDN230048373-1A_H2H7TDSX7_L4	Y
2	PGOA14.2j	6d	F	2023-04-11	7	21	Pdgfrb	CONTRA_5_F	EKDN230048374-1A_H2H7TDSX7_L4	Y
2	PGOA14.2j	6d	F	2023-04-11	0	22			No cells sorted	-
3	PGOA11.5a	4d	M	2023-06-15	50	23	Pdgfrb	IPSI_6_F	EKDN230048375-1A_H2H7TDSX7_L4	Y
3	PGOA11.5a	4d	M	2023-06-15	50	24		Ipsi	Degraded-Not sequenced	N
3	PGOA11.5a	4d	M	2023-06-15	50	25	Pdgfrb	CONTRA_6_F	EKDN230048376-1A_H2H7TDSX7_L4	Y
3	PGOA11.5a	4d	M	2023-06-15	15	26	Cd146/Pdgfrb	CONTRA_5_P	EKDN230048377-1A_H2H7TDSX7_L4	Y
3	PGOA12.3e	4d	F	2023-05-10	50	27	Pdgfrb	IPSI_7_F	EKDN230048378-1A_H2H7TDSX7_L4	Y
3	PGOA12.3e	4d	F	2023-05-10	50	28	Cd146/Pdgfrb	Ipsi_P	Degraded-Not sequenced	N
3	PGOA12.3e	4d	F	2023-05-10	50	29	Pdgfrb	CONTRA_7_F	EKDN230048379-1A_H2H7TDSX7_L4	Y
3	PGOA12.3e	4d	F	2023-05-10	2	30	Cd146/Pdgfrb	CONTRA_6_P	EKDN230048380-1A_H2H7TDSX7_L4	Y
3	PGOA12.3f	4d	F	2023-05-10	50	31	Pdgfrb	IPSI_8_F	EKDN230048381-1A_H2H7TDSX7_L4	Y
3	PGOA12.3f	4d	F	2023-05-10	50	32	Cd146/Pdgfrb	IPSI_6_P	EKDN230048382-1A_H2H7TDSX7_L4	Y
3	PGOA12.3f	4d	F	2023-05-10	50	33	Pdgfrb	CONTRA_8_F	EKDN230048384-1A_H2H7TDSX7_L4	Y
3	PGOA12.3f	4d	F	2023-05-10	3	34	Cd146/Pdgfrb	CONTRA_7_P	EKDN230048383-1A_H2H7TDSX7_L4	Y
3	PGOA9.4b	4d	F	2023-05-31	50	35	Pdgfrb	Ipsi_F	Degraded-Not sequenced	N
3	PGOA9.4b	4d	F	2023-05-31	50	36	Cd146/Pdgfrb	IPSI_7_P	EKDN230048386-1A_H2H7TDSX7_L4	Y
3	PGOA9.4b	4d	F	2023-05-31	50	37	Pdgfrb	CONTRA_9_F	EKDN230048387-1A_H2H7TDSX7_L3	Y
3	PGOA9.4b	4d	F	2023-05-31	3	38	Cd146/Pdgfrb	CONTRA_8_P	EKDN230048388-1A_H2H7TDSX7_L4	Y
3	PGOA9.4c	4d	F	2023-05-31	50	39	Pdgfrb	Ipsi_F	Degraded-Not sequenced	N
3	PGOA9.4c	4d	F	2023-05-31	50	40	Cd146/Pdgfrb	IPSI_8_P	EKDN230048389-1A_H2H7TDSX7_L4	Y
3	PGOA9.4c	4d	F	2023-05-31	50	41	Pdgfrb	CONTRA_10_F	EKDN230048390-1A_H2H7TDSX7_L4	Y
3	PGOA9.4c	4d	F	2023-05-31	6	42	Cd146/Pdgfrb	CONTRA_9_P	EKDN230048391-1A_H2H7TDSX7_L3	Y
4	PGOA14.2d	6d	M	2023-04-11	50	43	Pdgfrb	Ipsi_F	Degraded-Not sequenced	N
4	PGOA14.2d	6d	M	2023-04-11	50	44	Cd146/Pdgfrb	IPSI_9_P	EKDN230048392-1A_H2H7TDSX7_L3	Y
4	PGOA14.2d	6d	M	2023-04-11	50	45	Pdgfrb	CONTRA_11_F	EKDN230048393-1A_H2H7TDSX7_L3	Y
4	PGOA14.2d	6d	M	2023-04-11	1	46	Cd146/Pdgfrb	CONTRA_10_P	EKDN230048394-1A_H2H7TDSX7_L4	Y
4	PGOA14.2e	6d	M	2023-04-11	50	47	Pdgfrb	IPSI_10_F	EKDN230048395-1A_H2H7TDSX7_L4	Y
4	PGOA14.2e	6d	M	2023-04-11	50	48	Cd146/Pdgfrb	IPSI_10_P	EKDN230048396-1A_H2H7TDSX7_L4	Y
4	PGOA14.2e	6d	M	2023-04-11	50	49	Pdgfrb	CONTRA_12_F	EKDN230048397-1A_H2H7TDSX7_L3	Y
4	PGOA14.2e	6d	M	2023-04-11	1	50	Cd146/Pdgfrb	CONTRA_11_P	EKDN230048398-1A_H2H7TDSX7_L3	Y
4	PGOA9.3c	6d	F	2023-05-07	50	51	Pdgfrb	IPSI_11_F	EKDN230048399-1A_H2H7TDSX7_L3	Y
4	PGOA9.3c	6d	F	2023-05-07	50	52	Cd146/Pdgfrb	IPSI_11_P	EKDN230048400-1A_H2H7TDSX7_L3	Y
4	PGOA9.3c	6d	F	2023-05-07	50	53	Pdgfrb	CONTRA_13_F	EKDN230048401-1A_H2H7TDSX7_L3	Y
4	PGOA9.3c	6d	F	2023-05-07	1	54	Cd146/Pdgfrb	CONTRA_12_P	EKDN230048402-1A_H2H7TDSX7_L3	Y
4	PGOA9.3d	6d	F	2023-05-07	50	55	Pdgfrb	IPSI_12_F	Degraded -Not sequenced	N
4	PGOA9.3d	6d	F	2023-05-07	50	56	Cd146/Pdgfrb	IPSI_12_P	EKDN230048404-1A_H2H7TDSX7_L3	Y
4	PGOA9.3d	6d	F	2023-05-07	50	57	Pdgfrb	CONTRA_14_F	EKDN230048405-1A_H2H7TDSX7_L3	Y
4	PGOA9.3d	6d	F	2023-05-07	6	58	Cd146/Pdgfrb	CONTRA_13_P	EKDN230048406-1A_H2H7TDSX7_L3	Y

### Sheet: SORT month 2
Batch (sort)	Animal ID	Timepoint	Sex	DOB	Sample sorting ID	Total events sorted TdTom+/CD146-	Total events sorted TdTom+/CD146-
3	PGOA15.3i	2m	F	2023-10-31	sham 7	100	54
3	PGOA15.3j	2m	F	2023-10-31	PSNL 8	100	100
3	PGOA16.4f	2m	F	2023-10-12	sham 9	100	33
3	PGOA16.4e	2m	M	2023-10-12	PSNL 4	100	100
3	PGOA16.4a	2m	M	2023-10-12	PSNL 6	100	100
3	PGOA16.4d	2m	M	2023-10-12	sham 5	100	12
2	PGOA15.3b	2m	M	2023-10-31	sham 2	100	0
2	PGOA15.3d	2m	M	2023-10-31	PSNL 1	100	100
2	PGOA15.3a	2m	M	2023-10-31	sham 3	100	6
1	PGOA15.3c	2m	M	2023-10-31	PSNL 1	SAMPLE LOST AT SORTING
1	PGOA16.3b	2m	F	2023-09-19	sham 2	SAMPLE LOST AT SORTING
1	PGOA16.3c	2m	F	2023-10-31	PSNl 2	SAMPLE LOST AT SORTING
Back-up contralateral samples collected in the second batch due to failure of the first run:
2	PGOA15.3b	2m	M	2023-10-31	5 contra	100	16
2	PGOA15.3d	2m	M	2023-10-31	8 contra	100	12
